# Rooting the deep divergence of land plants

**DOI:** 10.1101/2025.11.29.691271

**Authors:** Hengchi Chen, Jan de Vries

## Abstract

Unravelling the deep phylogenetic structure of embryophytes is essential for understanding their evolutionary success on land. However, pronounced phylogenetic dispute remains: while recent phylogenomic studies have recurrently recovered the bryophyte monophyly in the presence of algal outgroups, absence of such outgroup representatives yields paraphyletic bryophytes. Here, we assembled a large-scale genome dataset encompassing 243 embryophyte species and 12 representative algal species to test the hypothesis of bryophyte monophyly. Across different substitution models and species tree inference methods, we recover strong support for bryophyte monophyly in the presence of algal outgroups; by varying the algal outgroup sampling, we revealed a salient outgroup effect that can significantly alter the embryophyte deep divergence relationship. We show that (1) bryophyte monophyly is consistently supported across three distinct outgroup-free rooting methods; and (2) incomplete lineage sorting, substitution saturation, heterogeneous site and branch profiles through deep time underpin prevalent phylogenomic discordance across genes and sites. Our data explain decades of difficulty in resolving the deep dichotomy of land plants. Bryophyte monophyly is not an artefact by outgroups but underpinned by genuine phylogenetic signal.
