## Supplementary Table S1 for "Rooting the deep divergence of land plants"

### Sheet: Sheet1
Study code	Study title	DOI	Datatype	Hypothesis supported	Method
A-L80	A phylogenetic analysis of the land plants	https://doi.org/10.1111/j.1095-8312.1980.tb00084.x	Morphological characters	Liverwort-root	Maximum parsimony
B-L84	A cladistic approach to the phylogeny of the “Bryophytes”	https://doi.org/10.2307/2806602	Morphological characters	Liverwort-root	Maximum parsimony
C-L84	Evolution, phylogeny and classification of the Hepaticae	https://cir.nii.ac.jp/crid/1570572701236780288	Morphological characters	Liverwort-root	Maximum parsimony
D-HL92	Green algae and the evolution of land plants: inferences from nuclear-encoded rRNA gene sequences	https://doi.org/10.1016/0303-2647(92)90015-Q	SSU and LSU rRNAs (nuclear)	[Liverwort,Hornwort]-root	Maximum parsimony
E-B93	The phylogeny of land plants: a cladistic analysis based on male gametogenesis	https://doi.org/10.1007/BF00937730	Morphological characters	Bryophyte-root	Maximum parsimony
F-L94	Functional constraints and rbcL evidence for land plant phylogeny	https://doi.org/10.2307/2399902	rbcL gene (plastid)	Liverwort-root	Maximum parsimony
G-L94	Phylogenetic analysis of green plant rbcL sequences	https://doi.org/10.1006/mpev.1994.1014	rbcL gene (plastid)	Liverwort-root	Maximum parsimony
H-H94	Phylogenetic Relationships of the "Green Algae" and "Bryophytes"	https://doi.org/10.2307/2399900	18s rRNA gene (nuclear)	Hornwort-root	Maximum parsimony
I-H96	RNA editing in bryophytes and a molecular phylogeny of land plants	https://doi.org/10.1002/j.1460-2075.1996.tb00482.x	cox3 gene (mitochondrial)	Hornwort-root	Maximum likelihood
J-H96	Phylogenetic relationships of bryophytes inferred from nuclear-encoded rRNA gene sequences	https://doi.org/10.1007/BF00984936	18s rRNA gene (nuclear)	Hornwort-root	Maximum parsimony and maximum likelihood
K-H97	Ultrastructure of the spermatozoid of Lycopodiella lateralis (Lycopodiaceae)	https://doi.org/10.1139/b97-887	Morphological characters	Hornwort-root	Maximum parsimony
L-L97	Phylogenetic Relationships of the Liverworts (Hepaticae), a Basal Embryophyte Lineage, Inferred from Nucleotide Sequence Data of the Chloroplast Gene rbcL	https://doi.org/10.1006/mpev.1996.0395	rbcL gene (plastid)	Liverwort-root	Maximum parsimony and maximum likelihood
M-H98	Bryophyte phylogeny and the evolution of land plants: Evidence from development and ultrastrutcure	https://doi.org/10.1201/9781315138626	Morphological characters	Hornwort-root	Maximum parsimony
N-M98	Simultaneous parsimony jackknife analysis of 2538 rbcL DNA sequences reveals support for major clades of green plants, land plants, seed plants and flowering plants	https://doi.org/10.1007/BF00985205	rbcL gene (plastid)	Moss-root	Maximum parsimony
O-H99	Phylogenetic relationships of land plants using mitochondrial small-subunit rDNA sequences	https://doi.org/10.2307/2656759	19S rDNA gene (mitochondrial)	Hornwort-root	Maximum parsimony and maximum likelihood
P-H99	Molecular phylogenetic analysis among bryophytes and tracheophytes based on combined data of plastid coded genes and the 18S rRNA gene	https://doi.org/10.1093/oxfordjournals.molbev.a026192	5 plastid genes + 18S rRNA gene (nuclear)	Hornwort-root	Maximum likelihood
Q-H00	Multigene Phylogeny of Land Plants with Special Reference to Bryophytes and the Earliest Land Plants	https://doi.org/10.1093/oxfordjournals.molbev.a026290	2 plastid genes + 1 mitochondrial gene + 1 nuclear gene	Hornwort-root	Maximum likelihood
R-H00	Vegetative and reproductive innovations of early land plants: implications for a unified phylogeny	https://doi.org/10.1098/rstb.2000.0615	Morphological characters	Hornwort-root	Maximum parsimony
S-L01	The Closest Living Relatives of Land Plants	https://doi.org/10.1126/science.1065156	2 plastid genes + 1 mitochondrial gene + 1 nuclear gene	Liverwort-root	Bayesian inference and maximum likelihood
T-L04	Distribution of introns in the mitochondrial gene nad1 in land plants: phylogenetic and molecular evolutionary implications	https://doi.org/10.1016/j.ympev.2003.12.013	nad1 gene (mitochondrial)	Liverwort-root	Maximum likelihood
U-B04	Chloroplast Phylogeny Indicates that Bryophytes Are Monophyletic	https://doi.org/10.1093/molbev/msh203	51 chloroplast genes	Bryophyte-root	Maximum likelihood
V-L06	The deepest divergences in land plants inferred from phylogenomic evidence	https://doi.org/10.1073/pnas.0603335103	4 plastid genes + 1 mitochondrial gene + 1 nuclear gene + 28 intron positions	Liverwort-root	Maximum parsimony and maximum likelihood
W-L07	A Nonflowering Land Plant Phylogeny Inferred from Nucleotide Sequences of Seven Chloroplast, Mitochondrial, and Nuclear Genes	https://doi.org/10.1086/513474	4 plastid genes + 2 mitochondrial genes + 1 nuclear gene	Liverwort-root	Maximum parsimony and maximum likelihood
X-S10	Complete plastome sequences of Equisetum arvense and Isoetes flaccida: implications for phylogeny and plastid genome evolution of early land plant lineages	https://doi.org/10.1186/1471-2148-10-321	49 plastid genes	Setaphyte-root	Maximum likelihood
Y-L11	Diversification of land plants: insights from a family-level phylogenetic analysis	https://doi.org/10.1186/1471-2148-11-341	3 plastid genes + 2 nuclear genes	Liverwort-root	Maximum likelihood
Z-L13	Land plant evolutionary timeline: Gene effects are secondary to fossil constraints in relaxed clock estimation of age and substitution rates	https://doi.org/10.3732/ajb.1200416	5 plastid genes	Liverwort-root	Maximum likelihood
AA-L14	Mitochondrial Phylogenomics of Early Land Plants: Mitigating the Effects of Saturation, Compositional Heterogeneity, and Codon-Usage Bias	https://doi.org/10.1093/sysbio/syu049	41 mitochondrial genes	Liverwort-root	Bayesian inference and maximum likelihood
AB-B14	Phylotranscriptomic analysis of the origin and early diversification of land plants	https://doi.org/10.1073/pnas.1323926111	852 nuclear genes	Bryophyte-root	Maximum likelihood and multispecies coalescence
AC-B14	Conflicting Phylogenies for Early Land Plants are Caused by Composition Biases among Synonymous Substitutions	https://doi.org/10.1093/sysbio/syt109	49 plastid genes	Bryophyte-root	Bayesian inference and maximum likelihood
AD-M14	Six newly sequenced chloroplast genomes from prasinophyte green algae provide insights into the relationships among prasinophyte lineages and the diversity of streamlined genome architecture in picoplanktonic species	https://doi.org/10.1186/1471-2164-15-857	71 plastid genes	Moss-root	Bayesian inference and maximum likelihood
AE-S14	From algae to angiosperms–inferring the phylogeny of green plants (Viridiplantae) from 360 plastid genomes	https://doi.org/10.1186/1471-2148-14-23	78 plastid genes	Setaphyte-root	Maximum likelihood
AF-S16	Comparative Chloroplast Genome Analyses of Streptophyte Green Algae Uncover Major Structural Alterations in the Klebsormidiophyceae, Coleochaetophyceae and Zygnematophyceae	https://doi.org/10.3389/fpls.2016.00697	88 plastid genes	Setaphyte-root	Bayesian inference and maximum likelihood
AG-B18	The Interrelationships of Land Plants and the Nature of the Ancestral Embryophyte	https://doi.org/10.1016/j.cub.2018.01.063	852 nuclear genes	Bryophyte-root	Bayesian inference, maximum likelihood, and multispecies coalescence
AH-B19	Nuclear protein phylogenies support the monophyly of the three bryophyte groups (Bryophyta Schimp.)	https://doi.org/10.1111/nph.15587	620 nuclear genes	Bryophyte-root	Bayesian inference and maximum likelihood
AI-B19	One thousand plant transcriptomes and the phylogenomics of green plants	https://doi.org/10.1038/s41586-019-1693-2	410 nuclear genes	Bryophyte-root	Maximum likelihood and multispecies coalescence
AJ-B20	Phylogenomic Evidence for the Monophyly of Bryophytes and the Reductive Evolution of Stomata	https://doi.org/10.1016/j.cub.2020.03.048	151 nuclear genes	Bryophyte-root	Maximum likelihood
AK-H20	The mitochondrial phylogeny of land plants shows support for Setaphyta under composition-heterogeneous substitution models	https://doi.org/10.7717/peerj.8995	43 mitochondrial genes	Hornwort-root	Bayesian inference and maximum likelihood
AL-B21	Large-Scale Phylogenomic Analyses Reveal the Monophyly of Bryophytes and Neoproterozoic Origin of Land Plants	https://doi.org/10.1093/molbev/msab106	1440 nuclear genes	Bryophyte-root	Bayesian inference, maximum likelihood, and multispecies coalescence
AM-B22	Divergent evolutionary trajectories of bryophytes and tracheophytes from a complex common ancestor of land plants	https://doi.org/10.1038/s41559-022-01885-x	160 nuclear genes	Bryophyte-root	Bayesian inference, maximum likelihood, and multispecies coalescence
AN-B25	Bryophytes hold a larger gene family space than vascular plants	https://doi.org/10.1038/s41588-025-02325-9	587 nuclear genes	Bryophyte-root	Maximum likelihood and multispecies coalescence
AO-L25	Comprehensive sampling of mitochondrial genomes substantiates the Neoproterozoic origin of land plants	https://doi.org/10.1016/j.xplc.2025.101497	39 mitochondrial genes	Liverwort-root	Bayesian inference and maximum likelihood
